# Seizures induce c-fos expression in a subset of astrocytes, termed fostrocytes, that dampen subsequent seizures

**DOI:** 10.64898/2026.09.01.748637

**Authors:** Madison J. Failor, Bradley P. Bork, Jennifer M. San Pietro, Aleksandra Maciejczuk, Kendall M. Elmer, Corinne Lile-King, Mariia Oliinyk, Junguhk L. Choi, Andrew H. Huang, Dominik J. Tabor, Ronald P. Gaykema, Edward Perez-Reyes

**Affiliations:** Biomedical Sciences Graduate Program, University of Virginia, Charlottesville, VA 22903, USA; Department of Pharmacology, University of Virginia, Charlottesville, VA 22903, USA; Brain Institute, University of Virginia, Charlottesville, VA 22903, USA

**Keywords:** astrocytes, c-fos, spontaneous seizures, temporal lobe epilepsy

## Abstract

**Objective:** The original goal was to map neuronal circuits activated by spontaneous seizures in models of temporal lobe epilepsy. Studies used the c-fos driven TRAP2 system, which has been used successfully to label neurons after seizures. Unexpectedly, astrocytes were also labeled, then shown to express c-fos in a sustained manner after seizures. The role of these so-called fostrocytes in spontaneous seizures was studied using novel Cre-dependent AAVs.

**Methods:** Studies used a homozygous mouse line produced by crossing TRAP2 Cre-driver mice with the Ai9 Cre-reporter line. Seizures were induced using electrical stimulation, kainic acid, or pilocarpine. Cre-dependent AAVs used the GFAP promoter to drive expression of either the catalytic A chain of diphtheria toxin (DTA), GFP, or empty vector. Spontaneous seizures were continuously recorded using EEG.

**Results:** Discrete seizures in naïve mice evoked transient c-fos expression in all astrocytes, while status epilepticus evoked a higher and sustained level of c-fos expression. Timing the activation of the TRAP2 system allowed specific labeling of the subset of astrocytes with high c-fos expression. These cells were colocalized with established astrocyte markers, showed reactive astrocyte morphology, and were selectively labeled by GFAP-driven Cre-dependent AAVs. Ablation of fostrocytes in spontaneously seizing mice increased seizure frequency.

**Significance:** Next-generation sequencing studies have revealed a great diversity of astrocyte subtypes, identifying clusters with up-regulated c-fos expression in patients with neurological disorders. In conclusion, these studies suggest that therapies that augment the activity of c-fos expressing astrocytes would have anti-seizure activity.

**Key points:**

➢ Discrete seizures triggered a transient expression of c-fos in all astrocytes, while status epilepticus triggered its prolonged expression in a subset of astrocytes.
➢ The TRAP2 system expresses inducible Cre recombinase controlled by the Fos gene, providing genetic access to astrocytes that express c-fos at high levels.
➢ Cre-dependent delivery of a diphtheria toxin selectively ablated these fostrocytes and exacerbated spontaneous seizures.
➢ Novel therapies that augment the activity of fostrocytes are predicted to reduce seizure burden.
