## Supplemental Tables for "Seizures induce c-fos expression in a subset of astrocytes, termed fostrocytes, that dampen subsequent seizures"

### Sheet: Supplemental Table, Fig 5
Results from the experiment shown in Fig. 5, ablation of fostrocytes increases seizure frequency
Animal-ID	Sex	AAV	Sz status	Total Pilo dose, mk/kg	Pilo-induced Sz onset, min	SE Onset, min	SE duration, min	SRS (#)	Median Duration of SRS	Median BSS of SRS	Total SRS freq		EEG recorded after Sz stop (D)
R1213	F	GNCTRL	Pilo SE & SRS	159	28.45	28.45	289.05	48	38.6	5	1.17073		0
R1214	M	GNCTRL	Pilo SE & SRS	159	25.6667	25.6667	276.783	90	40.1	5	2.19512		0
R1215	F	GNCTRL	Pilo SE & SRS	159	25.5	31.6833	230.733	75	45.55	5	1.82927		2
R1217	M	GNCTRL	Pilo SE & SRS	265	37.5	49.35	218.833	47	39.1	5.25	1.46875		0
R1218	M	GNCTRL	Pilo SE & SRS	159	23.2167	23.0167	403.033	171	34.4	5	4.38462		0
R1221	F	GNCTRL	Pilo SE & SRS	159	25.1167	25.1167	272.317	27	32.4	4	0.771429		0
R1224	F	GNCTRL	Pilo SE & SRS	159	25.1167	25.1167	272.317	108	43.3	5	3.17647		0
R1225	M	GNCTRL	Pilo SE & SRS	159	29.55	29.55	308.4	108	37.9	4	3.6		0
R1216	F	GSDTA	Pilo SE & SRS	159	27.5833	29.9167	190.333	170	39.8	4	4.72222		0
R1219	F	GSDTA	Pilo SE & SRS	159	25.1667	25.0333	377.717	72	46.2	5	1.84615		0
R1220	F	GSDTA	Pilo SE & SRS	159	34.5	24.8333	244.567	37	46.35	4	0.948718		0
R1232	M	GSDTA	Pilo SE & SRS	159	29.55	29.55	308.4	145	32.5	5	3.9		0
R1223	M	GSDTA	Pilo SE & SRS	265	27.4167	38.3	236.3	464	42.05	5	13.6471		0
R1226	M	GSDTA	Pilo SE & SRS	159	27.0167	27.0167	297.833	421	38.35	2	14.0333		0
R1227	F	GSDTA	Pilo SE & SRS	159	25.3	25.3	226.617	27	50.35	4.5	0.9		0
R1230	M	GSDTA	Pilo SE & SRS	159	26.95	26.95	325.5	243	44.1	4	8.1		0
Male	8		Average	172.25	27.725	29.0531	279.921	140.812	40.6906	4.48438	4.16837		0.125
Female	8		Standard Deviation	36.2059	3.70046	6.53967	57.2253	132.433	5.13992	0.818885	4.22668		0.5
			N	16	16	16	16	16	16	16	16		16

### Sheet: Supplemental Table, Fig 6
Results from the experiment shown in Fig. 6, testing the role of fostrocytes in chronic epilepsy using a paired experimental design
Animal-ID	Sex	AAV	Sz status	Total Pilo dose, mk/kg	Pilo-induced Sz onset, min	SE Onset, min	SE duration, min	SRS (#)	SRS freq BEFORE	SRS freq AFTER	SRS Duration BEFORE, s	SRS Duration AFTER, s	SRS BSS BEFORE, s	SRS BSS AFTER, s	EEG recorded after Sz stop (D)
R1259	M	GNCTRL	Pilo SE & SRS	265	58.75	58.75	325.083	279	1.3	1.2	44.7	49.4	5	5	8
R1260	M	GNCTRL	Pilo SE & SRS	159	30.9833	30.9833	209.433	203	2	7.87	27.7	31.55	6	5	0
R1270	F	GNCTRL	Pilo SE & SRS	159	27	27	191.7	107	2	2.4	31.6	37.7	4	4	2
R1271	F	GNCTRL	Pilo SE & SRS	159	28	35	250.517	172	1.9	2.87	44.7	44.4	4	5	0
R1228	F	GNCTRL	Pilo SE & SRS	159	29	29	354.967	49	0.4	1.8	68.75	66.1	5.25	5	0
R1258	M	GSDTA	Pilo SE & SRS	159	31.9167	31.9167	416	189	1.9	1.47	32	42.95	4	5	0
R1261	M	GSDTA	Pilo SE & SRS	159	27	33	359.15	283	1.7	8.93	35.2	42.55	5	5	0
R1262	M	GSDTA	Pilo SE & SRS	159	30	37	269.817	233	1.6	10.4	39.65	42	6	5	0
R1268	F	GSDTA	Pilo SE & SRS	159	28	28	224.267	149	1	4.27	66.6	52.9	4.5	5	4
R1272	F	GSDTA	Pilo SE & SRS	159	28	40	299.167	199	4.5	4.73	48.65	58.45	5	5	0
Male	5		Average	169.6	31.865	35.065	290.01	186.3	1.83	4.594	43.955	46.8	5	5
Female	5		Standard Deviation	33.5201	9.58831	9.25959	73.5106	72.5014	1.0688	3.33728	14.1646	10.1611	0.756913	0.316228
			N	10	10	10	10	10	10	10	10	10	10	10
